# Arsenite methyltransferase 3 regulates hepatic energy metabolism which dictates the hepatic response to arsenic exposure

**DOI:** 10.1101/2023.04.05.535637

**Authors:** Patrice Delaney, Nouf Khan, Matthew J. O’Connor, Elizabeth Mayela Ambrosio, Anna Garcia-Sabaté, Jeremy C. M. Teo, Spiros A. Pergantis, Elke Ober, Kirsten C. Sadler

**Affiliations:** Biology Program, New York University Abu Dhabi, Saadiyat Campus, P.O. Box 129188, Abu Dhabi, United Arab Emirates; Core Technology Platform, New York University Abu Dhabi, Saadiyat Campus, P.O. Box 129188, Abu Dhabi, United Arab Emirates; Engineering Division, New York University Abu Dhabi, Saadiyat Campus, P.O. Box 129188, Abu Dhabi, United Arab Emirates; Department of Chemistry, University of Crete, Heraklion, Crete, 70013, Greece; Danish Stem Cell Center (DanStem), University of Copenhagen, Copenhagen, Denmark; Center for Genomics and Systems Biology (CGSB), New York University Abu Dhabi, P.O. Box 129188, Abu Dhabi, UAE

**Author notes:** To whom correspondence should be addressed: Kirsten C. Sadler, New York University Abu Dhabi, P.O. Box 129188, Abu Dhabi, United Arab Emirates.

**Keywords:** Arsenite Methyltransferase (As3mt), Zebrafish, Inorganic Arsenic, Liver, Hepatoxicity, Fatty Liver

## Abstract

Inorganic arsenic (iAs(III)) is among the most pervasive environmental toxicants in the world. The iAs metabolizing enzyme, arsenite methyltransferase (*AS3MT)*, is a key mediator of iAs(III) toxicity and has been almost exclusively investigated in the context of iAs(III) exposure. We use functional genomics approach with zebrafish *as3mt* mutants which lack arsenite methyltransferase activity to uncover novel, arsenic-independent functions for As3mt. Transcriptomic analysis of untreated whole larvae, and the larval and adult livers from *as3mt* mutants revealed thousands of differentially expressed genes (DEGs) compared to wild-type controls. These were enriched for genes functioning in the ribosome or mitochondria. Nearly all genes in the citric acid cycle and mitochondrial transport were downregulated in *as3mt* mutant livers. This resulted in reduction in reactive oxygen species levels by half and fatty liver in 81% of *as3mt* mutant larvae. An inverse expression pattern was detected for over 2,000 of the As3mt regulated DEGs in the liver of larvae with transgenic overexpression of As3mt in hepatocytes. Replacing *as3mt* expression in hepatocytes of *as3mt* mutants prevented fatty liver, demonstrating that As3mt has novel, cell-autonomous and arsenic-independent functions regulating mitochondrial metabolism. We suggest that these functions contribute to iAs toxicity, as the mitochondrial function genes that were downregulated in the liver of unexposed *as3mt* mutants were further downregulated upon iAs exposure and *as3mt* mutants were sensitized to iAs. This indicates that As3mt regulates hepatic energy metabolism and demonstrates that, in addition to its role in iAs detoxification, the physiological functions of As3mt contribute to arsenic toxicity.

**SIGNIFICANCE:** Arsenic is an endemic environmental toxicant, and the current paradigm is that susceptibility to arsenic toxicity is dictated by levels of expression of the arsenite 3 methyltransferase gene (As3mt), which is dedicated enzyme involved in arsenic detoxification. Our data showing that As3mt serves arsenic-independent functions in energy metabolism challenge this paradigm. We show that zebrafish *as3mt* mutants have loss of mitochondrial function and develop fatty liver and suggest that *as3mt* mutants are sensitized to arsenic toxicity due, in part, to impaired mitochondrial function. This finding opens an entirely new area of study to identify the cellular function of As3mt and further advances the understanding of how genetic variants in As3mt confer sensitivity arsenic toxicology.
