## Supplementary material for "Arsenite methyltransferase 3 regulates hepatic energy metabolism which dictates the hepatic response to arsenic exposure": Table S3

Table S3: Adult Male Liver DEGs
gene.ids	log2FoldChange	padj	gene.names
ENSDARG00000000151	-1.273406882	0.034001579	thraa
ENSDARG00000000212	6.113834699	0.029311015	krt97
ENSDARG00000000730	-1.862891323	0.015901548	slc6a13
ENSDARG00000001470	-1.423053248	0.00253855	mhc1zea
ENSDARG00000001721	6.538314078	0.021885539	oc90
ENSDARG00000001975	-1.284759768	0.00027434	hsd11b2
ENSDARG00000002215	1.312491089	0.041697607	rtca
ENSDARG00000002507	4.842098372	0.046460997	itga10
ENSDARG00000002670	-2.107655738	0.000395437	ATG14
ENSDARG00000002897	1.668498449	0.000403563	INPP1
ENSDARG00000002986	1.202349589	0.016907297	gda
ENSDARG00000003081	-4.741628693	0.01532087	mybphb
ENSDARG00000003411	-1.094018853	0.021427053	foxa2
ENSDARG00000003523	-3.968421829	3.30E-16	itln3
ENSDARG00000003570	1.462633632	0.000447712	hsp90b1
ENSDARG00000003808	4.596263638	3.40E-11	aqp3a
ENSDARG00000004094	1.49877623	0.006511824	acsbg2
ENSDARG00000004115	-2.738511478	8.24E-06	mgat4b
ENSDARG00000004130	2.644600983	0.000375035	mvk
ENSDARG00000004141	1.26363321	0.001912342	zgc:92630
ENSDARG00000004262	-1.906217952	1.21E-07	cyp46a1.2
ENSDARG00000004396	4.113117232	0.012026871	b3gnt5b
ENSDARG00000004647	-3.93653413	0.002517903	spice1
ENSDARG00000004658	7.682623676	0.000432966	ACTR2 (1 to many)
ENSDARG00000004979	1.95604162	0.007016938	elovl5
ENSDARG00000005095	8.931178809	0.03374145	glcea
ENSDARG00000005368	-1.2900232	0.045415187	mcamb
ENSDARG00000005481	-1.934119562	0.00033817	nfkbiaa
ENSDARG00000005560	1.309692669	0.002694941	ywhah
ENSDARG00000006025	-1.152780977	0.012702849	tp53i11b
ENSDARG00000006112	3.605149783	0.000117347	myof
ENSDARG00000006422	4.80006766	0.003090013	esyt3
ENSDARG00000006427	-2.217637225	0.013635489	fabp2
ENSDARG00000006501	-5.049298468	2.58E-47	cyp2x10.2
ENSDARG00000006588	5.992117349	0.000125143	zgc:111983
ENSDARG00000006598	1.902215795	2.01E-07	sgk2b
ENSDARG00000006615	-1.440491665	0.000233099	hnf1ba
ENSDARG00000006990	3.08725952	0.007355654	CRELD1 (1 to many)
ENSDARG00000007077	2.011147596	0.028175613	si:dkey-145p14.5
ENSDARG00000007086	1.255984338	0.004030353	aqp10a
ENSDARG00000007127	1.390901782	0.00038594	acat2
ENSDARG00000007184	2.203517434	0.001340497	zbtb16a
ENSDARG00000007377	3.365664125	5.60E-05	odc1
ENSDARG00000007412	1.675262633	0.002370388	slc2a1b
ENSDARG00000007425	-1.306937994	0.008067082	apol1
ENSDARG00000007682	-1.469587678	0.04541558	ppdpfa
ENSDARG00000007697	3.928865388	2.56E-28	fabp7a
ENSDARG00000007823	2.523732916	5.02E-12	atf3
ENSDARG00000008035	1.271171232	0.041397119	zgc:113516
ENSDARG00000008255	-1.312857463	0.004126735	cnot6a
ENSDARG00000008542	-1.687388585	0.023431018	yod1
ENSDARG00000008803	4.620534076	0.04088468	marcksb
ENSDARG00000009021	7.452429753	0.000960795	chrna1
ENSDARG00000009123	-1.626939653	0.019574179	sele
ENSDARG00000009196	7.020660145	0.005320347	anxa3a
ENSDARG00000009266	3.195337515	3.57E-09	uevld
ENSDARG00000009534	1.783940977	0.026381444	wls
ENSDARG00000009544	8.111315903	1.57E-05	cldnb
ENSDARG00000009594	-1.321435349	0.001354035	nr1d2b
ENSDARG00000009779	-0.930053835	0.049462293	mcl1a
ENSDARG00000010075	-5.875924162	6.66E-14	PTCHD3 (1 to many)
ENSDARG00000010108	1.427548271	0.034436574	bri3bp
ENSDARG00000010423	-4.277213278	0.012035806	npsn
ENSDARG00000010432	1.748724609	3.69E-06	eaf2
ENSDARG00000010572	3.28325015	5.60E-24	slc25a25a
ENSDARG00000011188	-1.220529331	0.001749002	acvr2aa
ENSDARG00000011245	4.697388705	7.74E-05	esrp1
ENSDARG00000011422	6.255479957	0.002397756	ryr1a
ENSDARG00000011445	-1.854728714	0.000300321	elmsan1a
ENSDARG00000011537	1.660887823	0.001277095	ugt2a5
ENSDARG00000011581	-1.432964686	0.035868837	si:dkey-23k10.5
ENSDARG00000011609	-1.520506709	0.001839563	FOXK2
ENSDARG00000012263	-4.641216102	0.029793012	CABZ01036814.1
ENSDARG00000012468	2.100512921	0.017465284	aacs
ENSDARG00000012632	-6.190428205	1.64E-31	zgc:92749
ENSDARG00000012694	-0.998425511	0.017709092	c3a.1
ENSDARG00000012860	1.972508568	0.000138381	tmprss4b
ENSDARG00000012972	3.144890582	4.26E-05	cfl1l
ENSDARG00000013236	2.55444007	0.000530366	dhcr24
ENSDARG00000013252	-2.509121236	2.39E-09	TMC5
ENSDARG00000013312	-3.16839246	0.000114431	cadps2
ENSDARG00000013415	-1.631837016	0.009719949	lmna
ENSDARG00000013522	5.127654563	1.26E-38	pck1
ENSDARG00000013721	-1.582858458	0.006862493	g6pca.2
ENSDARG00000013794	-4.168044235	3.88E-14	klf11b
ENSDARG00000014003	-1.104136168	0.044789293	stard8
ENSDARG00000014180	3.310877319	4.36E-08	ildr2
ENSDARG00000014324	-2.793202067	0.000198375	sh2d5
ENSDARG00000014545	2.093627122	0.013375838	golim4b
ENSDARG00000014554	1.368916887	0.004464637	ppp1r3cb
ENSDARG00000014577	-1.442169759	0.003479599	rhpn2
ENSDARG00000014626	6.805009214	0.012026871	dlx3b
ENSDARG00000014674	1.294496791	0.023180059	acsl3b
ENSDARG00000015164	-1.775998416	6.73E-07	mknk2b
ENSDARG00000015343	1.501653849	0.002463749	pgd
ENSDARG00000015506	4.843724774	0.001268269	klf5a
ENSDARG00000015575	-1.569809488	0.000502583	cyp3c1
ENSDARG00000015674	-3.717920731	0.036679303	msx3
ENSDARG00000016011	1.078014959	0.041694565	gpcpd1
ENSDARG00000016598	1.3973949	0.003271394	ckmt1
ENSDARG00000016789	-6.621155679	0.002350433	zgc:152891
ENSDARG00000017058	2.258120043	0.032005565	gyltl1b
ENSDARG00000017366	-2.51054534	0.001748086	prdm4
ENSDARG00000017489	-1.819176806	0.000619566	zgc:123068
ENSDARG00000017494	-1.274473161	0.007471579	tgfbr1a
ENSDARG00000017602	-1.298415965	0.009133769	ccng2
ENSDARG00000017773	3.047252897	1.14E-07	slc16a12a
ENSDARG00000018145	1.593510214	0.011716148	mid1ip1l
ENSDARG00000018149	1.070341143	0.020233978	slc38a4
ENSDARG00000018411	1.331738595	0.004174226	mknk1
ENSDARG00000018637	-1.542814253	3.43E-05	sec61g
ENSDARG00000018687	-3.63619324	1.59E-05	itga2b
ENSDARG00000018923	-1.467656316	0.003208694	fat2
ENSDARG00000019103	-1.516231913	0.001906931	kdm4ab
ENSDARG00000019302	3.172726083	9.99E-09	mid1ip1b
ENSDARG00000019304	3.761210657	2.35E-05	phactr3b
ENSDARG00000019341	7.119415907	0.004148073	gpc1a
ENSDARG00000019613	-1.518928403	0.003922809	ip6k2b
ENSDARG00000019808	5.531815236	4.62E-07	evpla
ENSDARG00000019976	1.277985389	0.01768628	idi1
ENSDARG00000020231	2.433997974	5.98E-05	mapre3a
ENSDARG00000020427	1.844001313	0.046460997	nceh1a
ENSDARG00000020656	4.783674216	5.68E-11	prkg1a
ENSDARG00000020761	-1.557264967	0.003794248	arrdc2
ENSDARG00000020876	-3.105280681	3.20E-06	pdk2a
ENSDARG00000020976	-3.237926244	5.78E-08	ubald1b
ENSDARG00000021004	-0.830157275	0.046460997	c5
ENSDARG00000021059	1.02009795	0.033771469	alas1
ENSDARG00000021398	-1.661451694	0.009101645	mul1a
ENSDARG00000021787	10.78492911	2.93E-10	abcb5
ENSDARG00000021866	8.664760453	9.33E-06	upk1a
ENSDARG00000021975	-1.269783825	0.009596357	ginm1
ENSDARG00000022303	1.52168365	0.001029047	higd1a
ENSDARG00000022615	5.341162178	4.63E-06	LAMA3
ENSDARG00000023026	-1.63076051	0.036767225	pkp2
ENSDARG00000023036	4.453040844	0.00161269	si:dkey-23a23.2
ENSDARG00000023082	8.774610445	3.20E-06	krt1-19d
ENSDARG00000023111	-0.932459474	0.032480231	plg
ENSDARG00000023157	-1.238287403	0.013946148	si:rp71-1g18.7
ENSDARG00000023176	-2.731429987	8.89E-10	tdo2b
ENSDARG00000024032	-4.387869605	0.009101645	coch
ENSDARG00000024195	-1.738484088	0.000598506	znf395b
ENSDARG00000024278	1.279410795	0.000706886	adh8b
ENSDARG00000024619	6.834122404	7.06E-10	FOXO6 (1 to many)
ENSDARG00000024789	-2.84901763	0.003392196	mxc
ENSDARG00000024865	-13.64447914	2.53E-17	dscama
ENSDARG00000025285	-1.437317667	0.031442579	panx1a
ENSDARG00000025522	1.610031262	7.60E-06	sgk1
ENSDARG00000025608	-4.347229172	0.00124441	casp6l1
ENSDARG00000026049	-2.76811087	0.03558131	mxf
ENSDARG00000026236	-0.888982652	0.031312199	zgc:56585
ENSDARG00000026348	1.900213482	0.023780703	csad
ENSDARG00000026759	5.375003599	5.17E-11	ldlrb
ENSDARG00000026871	3.172126992	0.012702849	uchl1
ENSDARG00000026925	7.389850446	2.32E-22	nos2a
ENSDARG00000027222	-1.695689249	0.002444927	adgrg1
ENSDARG00000027495	-1.797740657	0.00035902	elovl4b
ENSDARG00000027529	-3.951582418	2.83E-07	hmox1a
ENSDARG00000027620	-2.446093006	0.000528388	bco2l
ENSDARG00000028048	-7.748061421	0.000106324	rdh8a
ENSDARG00000028164	2.486781548	0.044573058	cst14a.1
ENSDARG00000028275	2.251198906	1.26E-05	sult1st1
ENSDARG00000028367	2.164895902	4.91E-08	sult2st3
ENSDARG00000028507	3.615360845	7.64E-09	itgb4
ENSDARG00000028521	7.998262191	0.000164018	c1ql3b
ENSDARG00000029058	1.121486154	0.031957668	rbbp4
ENSDARG00000029075	1.597330283	0.002815417	pfkfb4b
ENSDARG00000030087	-1.473941613	0.043295966	nfkbib
ENSDARG00000030107	1.070737333	0.032467679	SYNE2 (1 to many)
ENSDARG00000030254	-1.117737828	0.03815248	cbln9
ENSDARG00000030289	2.850803148	0.006771264	jag1a
ENSDARG00000030448	7.201239956	4.23E-08	sppl2
ENSDARG00000030636	3.833875435	0.00498985	tex30
ENSDARG00000031044	5.313440585	5.59E-10	lipg
ENSDARG00000031587	3.704955805	1.39E-06	flvcr1
ENSDARG00000031911	-1.46831377	0.000763103	tns3.2
ENSDARG00000032496	1.360705841	6.61E-05	pon1
ENSDARG00000033172	1.769807059	0.000871968	nr2f5
ENSDARG00000033307	1.571568049	0.00039438	igf2b
ENSDARG00000033614	-1.254250308	0.03643024	rasgef1ba
ENSDARG00000033754	-1.54564166	0.038726969	rbm48
ENSDARG00000034105	1.075735771	0.039727824	mtus1b
ENSDARG00000034211	6.738723395	0.00161269	capn2l
ENSDARG00000034222	2.315603575	0.012135601	hs1bp3
ENSDARG00000034409	1.392325076	0.017242656	pik3r3b
ENSDARG00000035088	-12.3732408	3.88E-14	si:ch211-254c8.3
ENSDARG00000035905	1.76437372	0.000363577	slc25a44b
ENSDARG00000035909	1.230754983	0.016884291	mfsd2ab
ENSDARG00000035942	2.22689907	0.001899461	hrh3
ENSDARG00000036038	-2.485858765	0.009103667	harbi1
ENSDARG00000036065	-1.872398087	0.001191353	mgat1b
ENSDARG00000036084	-8.052851007	1.07E-05	itln2
ENSDARG00000036102	-1.066807127	0.015610907	ctdsp2
ENSDARG00000036239	-1.370547481	0.0011483	gatm
ENSDARG00000036636	1.512298377	0.001899461	ebpl
ENSDARG00000036830	2.223510793	3.12E-06	krt91
ENSDARG00000036895	-1.912285382	0.000436354	dap1b
ENSDARG00000036942	-1.068883342	0.007521483	gpd1c
ENSDARG00000036943	3.509712812	0.04541558	golph3l
ENSDARG00000036968	-0.930849563	0.044734482	SERPINA10 (1 to many)
ENSDARG00000037099	-2.537031678	4.88E-12	irs2a
ENSDARG00000037116	-1.606113887	0.047261009	cxcl12a
ENSDARG00000037373	-2.283764	0.038543451	ephb2a
ENSDARG00000037455	0.957223028	0.039269749	ugt8
ENSDARG00000037593	-2.139593583	0.034387219	prickle2b
ENSDARG00000037872	-2.037401845	0.000274323	foxk1
ENSDARG00000038040	-3.200247801	0.010451029	tpk1
ENSDARG00000038153	-1.17330304	0.010065031	lgals2b
ENSDARG00000038248	10.46985035	8.89E-10	ggact.2
ENSDARG00000038258	-0.873869492	0.043322064	proca
ENSDARG00000038278	-7.780995899	0.001899461	ptgir
ENSDARG00000038312	-0.998930452	0.035462209	rcl1
ENSDARG00000038384	-2.543742719	2.95E-05	th2
ENSDARG00000038398	-3.876486246	4.63E-08	PMM1
ENSDARG00000038405	-1.139468967	0.001357611	zgc:153921
ENSDARG00000038424	-1.387297381	0.002792176	C4A
ENSDARG00000038666	-3.147655057	0.000398373	igfbp1b
ENSDARG00000038682	-5.249105817	5.01E-17	MFAP4 (1 to many)
ENSDARG00000038703	2.219501509	5.40E-05	hkdc1
ENSDARG00000038713	-1.51644464	0.004405857	TEP1
ENSDARG00000038731	-2.218388713	0.00035427	slc25a36a
ENSDARG00000039243	-2.735706051	9.75E-08	zgc:152791
ENSDARG00000039486	1.694775732	9.11E-06	bag3
ENSDARG00000039499	6.313162075	0.005597889	soul2
ENSDARG00000039687	-9.254718494	5.26E-07	zgc:194221
ENSDARG00000039863	-1.90761848	0.001116468	lifrb
ENSDARG00000039931	1.65939044	0.001116468	slc25a33
ENSDARG00000040059	-2.259554088	0.027857766	gbp
ENSDARG00000040118	-3.698712357	0.006602901	zgc:113232
ENSDARG00000040200	-7.863683034	2.32E-05	si:dkeyp-86f5.1
ENSDARG00000040253	-3.642413006	1.46E-21	onecutl
ENSDARG00000040309	-1.439937193	0.035338006	pxdc1b
ENSDARG00000040314	1.629911719	0.015583709	psph
ENSDARG00000040332	-1.748353939	0.037179875	crfb2
ENSDARG00000040445	-1.721858457	0.004845484	PARP14
ENSDARG00000040606	5.598275293	0.000787422	tfap2c
ENSDARG00000040628	6.370441381	0.035813219	zgc:110333
ENSDARG00000040747	1.586986532	1.30E-05	tm4sf4
ENSDARG00000040890	3.900163829	1.71E-07	fdps
ENSDARG00000040971	-1.958101309	0.005010946	GABARAPL1
ENSDARG00000041051	3.086739622	0.028202216	mid1ip1a
ENSDARG00000041339	4.887347871	6.39E-06	zgc:92380
ENSDARG00000041433	9.974942453	1.48E-08	si:dkey-7c18.24
ENSDARG00000041607	-1.230684784	0.015025366	eif4ebp3l
ENSDARG00000041691	1.275042833	0.011527139	bhlhe41
ENSDARG00000041848	5.052058174	7.11E-24	rh50
ENSDARG00000042055	4.170698805	0.008034087	fam129aa
ENSDARG00000042357	2.7877493	0.030997674	cldnk
ENSDARG00000042409	-1.730639988	0.001382866	RALGDS
ENSDARG00000042613	-1.001200521	0.045801521	crp3
ENSDARG00000042641	3.705408372	0.02318621	cyp51
ENSDARG00000042732	1.451906429	0.019333055	tmem189
ENSDARG00000042825	-1.630800766	0.000266759	rnf169
ENSDARG00000042988	2.127098926	0.00066849	slc24a2
ENSDARG00000043002	-4.544078272	0.036493778	vmo1a
ENSDARG00000043010	1.283957014	0.001277095	camk2d1
ENSDARG00000043089	5.397293887	0.017218092	alox5b.2
ENSDARG00000043102	2.07037728	1.03E-06	lxn
ENSDARG00000043128	6.774503628	0.010411659	cldne
ENSDARG00000043279	-1.199161192	0.008322225	aqp12
ENSDARG00000043531	1.244023793	0.006907233	jun
ENSDARG00000043587	1.034007148	0.01805572	srd5a2a
ENSDARG00000043646	3.446142507	7.65E-05	slc6a8
ENSDARG00000043719	-1.311162472	0.000101585	c3a.6
ENSDARG00000043986	-2.97290764	0.000289531	setd6
ENSDARG00000044047	-2.819061308	0.000231168	slc18b1
ENSDARG00000044142	-3.802574561	2.07E-07	acss1
ENSDARG00000044356	2.901447587	0.001975674	tp63
ENSDARG00000044362	1.887679165	0.018167813	unc119b
ENSDARG00000044562	1.313209803	0.002437345	cycsb
ENSDARG00000044642	1.82312261	0.022456887	sc5d
ENSDARG00000044688	1.526440049	0.025137107	dusp4
ENSDARG00000044899	1.344887955	0.04764203	tmem183a
ENSDARG00000044915	3.063893384	9.01E-10	sfmbt1
ENSDARG00000045015	4.912771286	0.023446144	cyp27b1
ENSDARG00000045074	-2.333282317	1.31E-07	arl4d
ENSDARG00000045132	-3.958297438	4.14E-33	vdac1
ENSDARG00000045180	-1.008571623	0.046954613	acta2
ENSDARG00000045262	4.689763889	6.25E-05	gsnb
ENSDARG00000045557	-1.326046244	0.00512645	socs2
ENSDARG00000045748	-2.775920586	0.049345774	stab2
ENSDARG00000045947	5.621124096	0.039750115	HRC
ENSDARG00000045980	1.735771129	0.003641662	cst14b.1
ENSDARG00000046054	-1.486828259	0.010018538	SLC27A3
ENSDARG00000046098	5.236251196	0.003659452	ebp
ENSDARG00000051890	-2.967137046	7.60E-17	hp
ENSDARG00000051912	-1.668100397	0.000364352	HPX (1 to many)
ENSDARG00000051914	3.050023595	0.000111358	slc14a2
ENSDARG00000051939	-2.27173686	1.70E-05	pcxb
ENSDARG00000052000	-1.086085279	0.033771469	cav2
ENSDARG00000052057	-2.941013407	0.00044605	pcolceb
ENSDARG00000052059	-1.490552074	0.017904643	PAQR9
ENSDARG00000052215	2.774863498	0.033771469	btr02
ENSDARG00000052690	-2.302682534	3.92E-06	arrdc3a
ENSDARG00000052917	6.641016304	0.016954101	si:ch211-202f3.3
ENSDARG00000053131	-3.516009364	2.55E-11	irak3
ENSDARG00000053232	2.638014991	7.92E-13	itgb1b.1
ENSDARG00000053291	-1.087590973	0.013910807	pnrc2
ENSDARG00000053480	-4.812011188	0.000502583	aqp9b
ENSDARG00000053518	1.340612533	0.000595876	adhfe1
ENSDARG00000053792	-1.981199283	0.041697607	si:rp71-1g18.1
ENSDARG00000053810	-1.039300811	0.033771469	hnrnpc
ENSDARG00000054031	-1.583179033	0.001321889	mxd4
ENSDARG00000054054	-1.691428475	0.015659383	zgc:153219
ENSDARG00000054087	-2.492973211	1.96E-08	irs1
ENSDARG00000054363	-1.035028532	0.032483568	wu:fd14a06
ENSDARG00000054616	4.435384783	3.07E-06	cldni
ENSDARG00000054846	9.19859806	1.48E-07	si:ch73-217b7.4
ENSDARG00000054847	5.088594023	0.006565479	xcr1a.1
ENSDARG00000054890	-7.284364579	0.003870099	rgra
ENSDARG00000055252	-4.402553004	3.94E-08	snap23.2
ENSDARG00000055270	4.404829474	4.74E-14	si:ch1073-358c10.1
ENSDARG00000055278	-1.23005322	0.009609719	cfb
ENSDARG00000055283	1.440364384	0.000704295	id2a
ENSDARG00000055291	-1.024774671	0.037580984	rab18a
ENSDARG00000055313	-4.359583639	0.014626518	slc12a10.1
ENSDARG00000055416	1.429757392	8.51E-05	serpinb1
ENSDARG00000055510	-4.964000204	5.96E-16	ypel3
ENSDARG00000055514	9.729774373	3.48E-08	icn2
ENSDARG00000055678	-1.626236192	1.57E-05	akap12b
ENSDARG00000055705	-0.892071629	0.04260272	f5
ENSDARG00000055792	-2.38050452	0.000550285	foxo4
ENSDARG00000055835	2.758213314	0.017465284	slc26a6
ENSDARG00000055876	2.515032579	0.000528388	msmo1
ENSDARG00000056141	1.293857124	0.008497755	coq10b
ENSDARG00000056379	-1.993060348	2.79E-07	CLEC17A (1 to many)
ENSDARG00000056443	-6.03916571	0.014626518	zgc:152753
ENSDARG00000056462	1.644826727	0.033771469	crp2
ENSDARG00000056498	4.402617237	3.91E-10	crp
ENSDARG00000056587	3.061129432	4.09E-10	cyp2r1
ENSDARG00000056605	1.404194775	0.013635489	wbp2
ENSDARG00000056650	9.054144477	1.60E-06	zgc:113276
ENSDARG00000056725	1.811011271	0.036202041	hmgb3a
ENSDARG00000056773	8.998223434	1.17E-06	zgc:163079
ENSDARG00000056836	7.864991695	0.000188666	si:ch211-125o16.4
ENSDARG00000056874	-1.788176631	0.001619841	lygl1
ENSDARG00000057113	-2.046650892	1.34E-07	c6
ENSDARG00000057121	-6.016641661	5.31E-21	C7 (1 to many)
ENSDARG00000057125	-2.073566706	0.035813219	pld1b
ENSDARG00000057141	1.820717685	0.028420212	zgc:110045
ENSDARG00000057652	-1.354117369	0.004126735	dbpb
ENSDARG00000057879	-2.314191668	0.027693265	p3h3
ENSDARG00000057942	2.571548976	0.00724702	glt8d2
ENSDARG00000058094	-2.073533217	1.75E-07	ciarta
ENSDARG00000058159	1.354290385	0.002692927	ipo8
ENSDARG00000058341	-2.26407517	0.04541558	casp8l1
ENSDARG00000058342	4.629848594	0.00679474	grhl2a
ENSDARG00000058371	9.612257695	3.14E-83	krt5
ENSDARG00000058389	-1.624080911	0.044734482	ccl19a.1
ENSDARG00000058454	1.376979367	0.003486501	dynll1
ENSDARG00000058462	-4.985869899	0.001088978	zgc:158846
ENSDARG00000058556	11.33695048	2.50E-05	muc5.2
ENSDARG00000058821	3.744996473	2.50E-05	sema5a
ENSDARG00000059081	5.901260578	2.52E-09	PRSS35 (1 to many)
ENSDARG00000059369	7.390873596	0.001234352	si:ch1073-15f12.3
ENSDARG00000059610	-1.388252677	0.041181664	gpr146
ENSDARG00000059646	-1.253149025	0.005517089	nt5dc2
ENSDARG00000059906	-1.243937692	0.009129463	sdc4
ENSDARG00000059923	-1.487457003	0.003250122	slc25a47a
ENSDARG00000060093	-1.496407358	0.01066284	dapk1
ENSDARG00000060153	-1.235966679	0.019060401	h6pd
ENSDARG00000060196	3.772137464	1.27E-18	lhpp
ENSDARG00000060246	4.429179587	5.51E-14	slc16a6b
ENSDARG00000060319	2.515309409	8.86E-09	scn4bb
ENSDARG00000060484	1.541240009	0.033771469	EPT1
ENSDARG00000060980	6.913873942	0.008127942	atp8b1
ENSDARG00000061177	-1.527991592	0.000164018	mov10b.1
ENSDARG00000061240	7.847260937	2.39E-14	cbln4
ENSDARG00000061260	1.548171342	0.046954613	si:dkey-202e22.2
ENSDARG00000061274	4.063850706	0.016225046	lss
ENSDARG00000061354	-1.532802834	0.02552951	foxred2
ENSDARG00000061462	-6.013122916	3.97E-12	vwa7
ENSDARG00000061517	5.403747082	0.000502583	lrp1bb
ENSDARG00000061580	-3.203532139	3.40E-11	kctd7
ENSDARG00000061591	1.299855143	0.007218474	abcb10
ENSDARG00000061656	-1.620268508	0.031692629	ptpdc1a
ENSDARG00000061830	-6.718873782	0.022079946	prss12
ENSDARG00000061844	-1.658755044	0.000692274	ARHGEF15 (1 to many)
ENSDARG00000061921	1.222902538	0.010159084	gltpa
ENSDARG00000062042	3.774852561	0.028952293	mthfsd
ENSDARG00000062101	-2.302791775	6.85E-05	iffo2a
ENSDARG00000062415	2.391029186	0.00225757	ctnnd2a
ENSDARG00000062485	1.820117115	0.001389898	dock11
ENSDARG00000062518	-2.360571636	7.83E-07	ulk1a
ENSDARG00000063244	-1.498371723	0.020617655	lix1l
ENSDARG00000063621	4.988177145	0.011044571	aadac
ENSDARG00000063682	3.87227912	0.035129542	fhod3a
ENSDARG00000067713	1.750882044	0.01134677	snx18a
ENSDARG00000067727	3.387072746	0.000461871	BCL11B (1 to many)
ENSDARG00000067889	-1.976291898	0.001220642	gltpd2
ENSDARG00000068179	2.586005688	0.03374145	trib2
ENSDARG00000068288	7.604761836	0.000516168	lamc2
ENSDARG00000068515	-6.052295456	3.27E-08	chs1
ENSDARG00000068849	-1.728136061	0.018033534	fam83ha
ENSDARG00000068910	-4.343000291	7.96E-07	nos1
ENSDARG00000069029	2.387601265	4.36E-08	acss2l
ENSDARG00000069046	7.518649157	0.000375035	CABZ01118678.1
ENSDARG00000069135	-2.000953994	0.008964189	ppp1r15a
ENSDARG00000069168	1.0419717	0.027693265	si:dkey-73n10.1
ENSDARG00000069333	1.507256849	0.046177482	FP102052.1
ENSDARG00000069342	1.943792634	0.000207464	KLF14
ENSDARG00000069375	-2.52175368	1.09E-10	zgc:162608
ENSDARG00000069428	11.23178498	0.000766078	slbp2
ENSDARG00000069471	-7.451262751	0.000121793	mhc1zca
ENSDARG00000069484	-2.793145995	0.003870099	dab2ipa
ENSDARG00000069501	1.65881647	0.01532087	abhd11
ENSDARG00000069843	1.286704997	0.002459744	kctd12.1
ENSDARG00000069888	8.157917829	5.34E-05	cldna
ENSDARG00000069946	3.015321614	1.57E-05	itga6b
ENSDARG00000070132	-1.614870491	0.001839563	aste1
ENSDARG00000070165	-3.599992851	3.36E-13	tnfrsf1b
ENSDARG00000070168	-1.574954069	0.001070393	sod3a
ENSDARG00000070213	2.976835885	0.000653165	etnk2
ENSDARG00000070266	-1.954168895	0.002219291	spock3
ENSDARG00000070331	7.134812911	0.002285584	muc5.1
ENSDARG00000070412	-1.994284702	0.014386131	mtmr7b
ENSDARG00000070434	3.377556362	0.001391191	rhov
ENSDARG00000070506	23.44662451	7.10E-05	CR450842.1
ENSDARG00000070516	23.30657382	8.13E-05	si:dkeyp-52c3.2
ENSDARG00000070567	-2.788996575	2.48E-05	cadpsb
ENSDARG00000070579	8.070000848	8.51E-05	ggact.3
ENSDARG00000070581	10.64395818	3.91E-10	ggact.1
ENSDARG00000070683	-2.163798284	0.0271663	dkk3b
ENSDARG00000070930	-1.502817751	0.013277508	cart1
ENSDARG00000070971	-1.044103082	0.009694979	furinb
ENSDARG00000071005	-5.154693891	6.78E-50	ppp1r3ca
ENSDARG00000071040	1.818120346	0.000169568	smim8
ENSDARG00000071065	1.069031101	0.009931956	g6pd
ENSDARG00000071082	-1.918581773	0.001031539	p4ha1b
ENSDARG00000071087	1.317246358	0.001842716	slc35b4
ENSDARG00000071454	2.367544211	0.000154575	crp1
ENSDARG00000071626	2.045224422	4.07E-06	PTGDS (1 to many)
ENSDARG00000071871	1.478616382	0.025965483	glod5
ENSDARG00000073688	-1.383460615	0.002870384	NAV2 (1 to many)
ENSDARG00000073704	-3.744695185	8.31E-14	si:dkeyp-72g9.4
ENSDARG00000073732	6.812638257	0.009133769	myh14
ENSDARG00000073786	1.243920534	0.000626152	cmbl
ENSDARG00000074002	7.546323116	0.00068265	slc6a11a
ENSDARG00000074052	-10.17240049	5.30E-08	si:ch211-281g13.5
ENSDARG00000074282	-1.456161824	0.006677974	si:ch73-12o23.1
ENSDARG00000074390	2.447610024	0.00724702	tmem176l.4
ENSDARG00000074533	1.534531069	0.012131605	slc25a38b
ENSDARG00000074546	4.533586322	2.85E-12	si:ch211-213a13.11
ENSDARG00000074635	-2.136881431	8.91E-09	abca1a
ENSDARG00000074642	6.675165544	0.002525283	FO704620.1
ENSDARG00000074653	5.59498313	1.97E-15	si:ch211-233m11.1
ENSDARG00000074667	-1.123933756	0.006219697	akt1s1
ENSDARG00000074712	-1.663604227	0.00066849	si:ch211-186e20.2
ENSDARG00000074739	5.640746602	0.006829741	slitrk3b
ENSDARG00000074749	7.167397975	0.005649798	abca12
ENSDARG00000074807	1.103163718	0.019082668	tbrg4
ENSDARG00000074843	-1.083959713	0.030903772	phldb2b
ENSDARG00000075045	-3.123999539	5.91E-14	cxcl18b
ENSDARG00000075158	-7.383691029	0.006602901	igdcc3
ENSDARG00000075282	-3.04683566	7.15E-06	irs2b
ENSDARG00000075397	-2.351844954	0.000363577	cipca
ENSDARG00000075450	-7.489511134	0.001614209	mkxa
ENSDARG00000075482	4.230180698	4.77E-05	zgc:173587
ENSDARG00000075564	-3.001612748	2.78E-10	fam13a
ENSDARG00000075924	2.875090265	0.015824462	RAPGEF4 (1 to many)
ENSDARG00000076043	-1.314527862	0.000299133	si:dkeyp-73d8.9
ENSDARG00000076075	-4.536661602	0.000502583	myh7ba
ENSDARG00000076104	-1.884297349	0.007342226	SEMA4B (1 to many)
ENSDARG00000076142	2.279239484	4.56E-08	trib1
ENSDARG00000076158	-3.907899871	0.015042269	zgc:165583
ENSDARG00000076518	2.181727028	0.000110556	mettl1
ENSDARG00000076573	-8.822539667	1.34E-05	si:dkey-88j15.3
ENSDARG00000076796	1.08906936	0.009931956	dlg3
ENSDARG00000076830	9.031198247	2.73E-06	si:dkey-65b12.6
ENSDARG00000076945	2.079663064	0.000305954	dsg2.1
ENSDARG00000077040	-1.202691137	0.020840461	RIN2 (1 to many)
ENSDARG00000077139	-1.325646531	0.042112261	col6a3
ENSDARG00000077288	-1.356693627	0.007700998	si:ch211-188c16.1
ENSDARG00000077329	-7.512270956	0.005517089	nlgn2a
ENSDARG00000077492	1.848643422	0.001372059	atp8a2
ENSDARG00000077571	10.01640987	1.02E-08	zgc:174862
ENSDARG00000077737	-2.018809106	2.28E-05	spsb3a
ENSDARG00000077777	0.860323002	0.046460997	tmsb4x
ENSDARG00000077782	-2.085320596	0.002792176	ACER2
ENSDARG00000078041	1.290547471	0.000780372	xpo1a
ENSDARG00000078050	-1.840849669	0.000695195	phf19
ENSDARG00000078167	3.845519568	1.77E-08	si:dkeyp-100h4.1
ENSDARG00000078172	2.399332734	1.78E-06	PTGFRN (1 to many)
ENSDARG00000078179	-1.505312279	0.009103667	fndc3ba
ENSDARG00000078250	6.435104808	0.037049723	zgc:194398
ENSDARG00000078283	2.786715676	0.002202801	LRRC8E
ENSDARG00000078309	4.246999521	0.019574179	fam83b
ENSDARG00000078317	4.653093312	0.031715885	si:dkey-175m17.7
ENSDARG00000078389	-1.185994084	0.006269427	si:dkey-188i13.7
ENSDARG00000078391	1.004756909	0.041586177	fam98a
ENSDARG00000078425	-1.079332997	0.033771469	oat
ENSDARG00000078552	6.545403934	0.022169513	grhl3
ENSDARG00000078585	1.142706225	0.026701239	mon1a
ENSDARG00000078696	5.546832426	0.001584522	synpo2lb
ENSDARG00000078731	-7.39874073	9.97E-27	URGCP (1 to many)
ENSDARG00000078832	7.757625824	0.00035427	si:dkey-73p2.3
ENSDARG00000078842	3.546335557	2.59E-11	tns1a
ENSDARG00000078979	-4.771846688	1.82E-06	arhgef40
ENSDARG00000079011	7.861006118	3.10E-05	col17a1b
ENSDARG00000079125	-5.597561914	0.001747745	sowahab
ENSDARG00000079158	-2.072919301	0.030043811	thpo
ENSDARG00000079221	-2.778531422	0.002899617	si:ch211-162k9.6
ENSDARG00000079283	1.601706019	0.031102166	si:ch211-247j9.1
ENSDARG00000079291	-1.311683862	0.046460997	rapgef3
ENSDARG00000079305	-7.665168737	0.002185365	hbae3
ENSDARG00000079308	1.174738226	0.008034087	tor3a
ENSDARG00000079347	3.058054306	0.01134677	zgc:194659
ENSDARG00000079369	1.870743983	3.00E-05	si:ch211-212g7.6
ENSDARG00000079403	-2.03933346	0.011673188	si:dkey-204l11.1
ENSDARG00000079456	2.190867306	0.002479943	si:ch211-149a19.3
ENSDARG00000079544	-1.8700186	0.009103667	si:ch1073-464p5.5
ENSDARG00000079589	-1.575728585	4.79E-05	si:dkeyp-73d8.6
ENSDARG00000079637	-1.679288623	0.039958101	alpk2
ENSDARG00000079703	8.707241974	8.00E-06	si:dkey-18p12.4
ENSDARG00000079762	7.849287894	0.000206552	si:dkey-253d23.4
ENSDARG00000079773	4.042687803	1.24E-09	NOX5
ENSDARG00000079796	2.587549574	0.015824462	ldah
ENSDARG00000079862	-1.75746522	0.039248574	kl
ENSDARG00000079889	-1.180736368	0.036666209	phldb2a
ENSDARG00000079901	-1.236650271	0.0053827	si:ch73-15n24.1
ENSDARG00000079926	-1.992068557	2.22E-05	syt15
ENSDARG00000079946	9.047425876	3.72E-05	sqlea
ENSDARG00000086112	6.879812738	0.032179246	CKAP2
ENSDARG00000086277	6.331978521	4.76E-45	aldh1l1
ENSDARG00000086374	-1.697195066	0.033588336	isg15
ENSDARG00000086498	6.979536952	0.012702849	si:ch211-116o3.3
ENSDARG00000086633	6.618201575	0.007218474	or111-3
ENSDARG00000086654	-2.658999228	2.45E-05	cbln11
ENSDARG00000086739	-8.230963131	4.88E-06	SLC17A3
ENSDARG00000086752	-4.085786129	0.00021572	CABZ01069013.1
ENSDARG00000086831	-5.642819088	2.35E-05	BX000701.1
ENSDARG00000087093	7.71556968	0.00034922	si:ch211-157c3.4
ENSDARG00000087120	-3.532789954	7.83E-09	slc5a8
ENSDARG00000087585	3.39916772	0.016884291	FAM222A (1 to many)
ENSDARG00000087697	-1.107292782	0.031350881	lpl
ENSDARG00000087742	-1.404622117	0.017627307	map4k3a
ENSDARG00000088022	-2.950646741	0.017216701	mhc1zfa
ENSDARG00000088087	1.241382553	0.014211046	KDM6B
ENSDARG00000088130	-2.882323449	0.003609425	si:dkey-30c15.10
ENSDARG00000088140	4.109771139	1.90E-08	hsd17b7
ENSDARG00000088142	3.71633044	0.0009766	si:dkey-159n16.2
ENSDARG00000088245	3.661181687	0.007196468	si:dkey-16p6.1
ENSDARG00000088337	7.898863502	0.000254008	wu:fc34e06
ENSDARG00000088449	-1.567823832	0.000181483	wu:fb55g09
ENSDARG00000088560	1.249764563	0.02149395	tmem104
ENSDARG00000088882	4.861781571	0.00016418	GPRIN3 (1 to many)
ENSDARG00000088929	1.593824228	0.02023108	ypel5
ENSDARG00000088955	-2.243251234	0.016663462	si:dkey-6m13.3
ENSDARG00000089009	4.321736997	2.65E-06	frmpd1b
ENSDARG00000089667	-3.629255732	0.036847995	MFAP4 (1 to many)
ENSDARG00000089697	1.543370259	0.012026871	nfe2l2b
ENSDARG00000089885	4.751158222	0.001847853	slc16a12b
ENSDARG00000089898	6.343544142	0.043219472	BX005305.4
ENSDARG00000089913	-7.005156207	4.39E-13	cacna1g
ENSDARG00000089936	7.499970879	0.000766078	sepw2b
ENSDARG00000089957	-3.06386256	0.004172542	lgi2a
ENSDARG00000090352	-2.664083013	0.000634284	si:dkey-97i18.5
ENSDARG00000090418	1.139074602	0.034667699	wdsub1
ENSDARG00000090557	-5.313065655	5.33E-23	MFAP4 (1 to many)
ENSDARG00000090783	-2.795355929	0.002619318	mfap4
ENSDARG00000090850	-1.030976462	0.004745085	serpina1l
ENSDARG00000090900	8.146784546	8.40E-05	apnl
ENSDARG00000090914	-1.425012735	0.010063349	si:ch211-117k10.3
ENSDARG00000090916	-4.029589144	0.047261009	si:ch211-186e20.5
ENSDARG00000091111	-2.225432804	2.33E-06	TIFA
ENSDARG00000091503	-3.052087363	1.81E-15	FADS6
ENSDARG00000091561	-2.001779257	0.039963786	si:dkey-156k2.4
ENSDARG00000091834	-3.90521283	0.00542766	si:ch211-198m17.1
ENSDARG00000091869	-1.458009885	0.032483608	zgc:171727
ENSDARG00000092036	-5.558579125	0.000195739	si:dkey-230i18.1
ENSDARG00000092044	1.7660407	0.000875276	si:dkey-22f5.9
ENSDARG00000092126	2.540064833	0.000105877	vtg5
ENSDARG00000092162	0.984325316	0.034462247	mhc1zaa
ENSDARG00000092667	-2.68581837	2.05E-06	si:ch211-271e10.2
ENSDARG00000092725	-5.998967358	0.044903993	si:dkey-188i13.8
ENSDARG00000092759	-5.152648495	3.75E-21	si:dkey-61p9.9
ENSDARG00000092778	6.469281532	0.028753409	si:ch73-338o16.4
ENSDARG00000092833	-26.56353176	3.00E-06	si:dkeyp-1h4.8
ENSDARG00000092858	-1.257765808	0.038543451	si:ch1073-126c3.2
ENSDARG00000092870	2.357141013	3.84E-06	si:dkey-100n23.4
ENSDARG00000092999	-5.570636885	4.15E-09	si:dkey-206m15.8
ENSDARG00000093052	-1.172729746	0.046177482	c6
ENSDARG00000093079	-1.221653123	0.001173371	PROC (1 to many)
ENSDARG00000093125	1.158342272	0.004126735	RGPD2
ENSDARG00000093153	-7.317239633	0.002746345	si:ch73-268e11.2
ENSDARG00000093198	-1.76329209	0.043028173	C3 (1 to many)
ENSDARG00000093411	10.56505416	3.04E-09	gad1a
ENSDARG00000093477	-1.974815465	0.012026871	CYP46A1 (1 to many)
ENSDARG00000093584	5.623190146	0.0011633	zgc:193505
ENSDARG00000093671	-3.049616928	0.007355654	crp4
ENSDARG00000093796	-9.011590121	1.75E-06	itln2
ENSDARG00000094022	-2.607117959	0.032576984	si:ch211-217g15.4
ENSDARG00000094048	-9.010785121	1.78E-06	si:dkey-224b4.5
ENSDARG00000094057	1.211255195	0.012026871	cyp2j20
ENSDARG00000094131	3.945330594	0.030997674	ftr19
ENSDARG00000094265	3.112523216	1.91E-11	si:dkey-183n20.15
ENSDARG00000094316	6.285999923	4.44E-08	si:rp71-80o10.4
ENSDARG00000094557	-2.943138757	3.17E-08	nupr1
ENSDARG00000094630	-6.975582837	0.011286126	si:ch211-286c5.4
ENSDARG00000094712	6.11056518	5.96E-14	si:dkeyp-20e4.9
ENSDARG00000094736	-4.613726137	0.019905848	zgc:162358
ENSDARG00000094747	7.084508565	0.003778893	si:ch211-197g15.6
ENSDARG00000094890	-2.658630513	0.000955418	si:ch211-163b2.4
ENSDARG00000094990	6.914534187	0.007016938	si:dkey-91f15.1
ENSDARG00000095082	-6.578824835	1.04E-59	BX571811.1
ENSDARG00000095236	-1.954100406	0.013067952	si:ch73-110p20.1
ENSDARG00000095523	7.640167604	0.000457005	si:ch211-12e13.10
ENSDARG00000095767	-7.179378668	5.78E-24	dio3b
ENSDARG00000095822	-5.525826222	1.26E-07	si:dkey-176g4.5
ENSDARG00000095909	4.854678592	2.24E-18	si:ch211-253b18.3
ENSDARG00000096338	4.082840918	0.001382866	si:dkey-20j1.4
ENSDARG00000096527	-3.412628634	0.0011483	si:dkey-18j14.5
ENSDARG00000096562	-1.284352822	0.001918977	wu:fj29h11
ENSDARG00000096655	-2.303876064	3.21E-07	si:ch211-184m19.3
ENSDARG00000096712	10.97431935	1.53E-10	si:dkey-193p11.2
ENSDARG00000096988	-3.879038108	1.27E-05	cishb
ENSDARG00000097024	1.732926796	0.013436406	ugt1b4
ENSDARG00000097105	-1.156896259	0.027857766	si:dkey-52d15.2
ENSDARG00000097137	2.231372988	0.013544814	si:dkeyp-116a7.2
ENSDARG00000097298	-6.666259904	0.03497765	si:ch211-282b22.2
ENSDARG00000097504	-1.006399298	0.012581583	si:ch211-212c13.7
ENSDARG00000097533	-1.719487179	0.044573058	si:dkey-29l4.4
ENSDARG00000097539	-8.386791046	1.32E-11	si:ch211-39f2.3
ENSDARG00000097553	-2.440367477	3.14E-09	si:dkey-193e13.8
ENSDARG00000097571	2.814286565	9.95E-06	si:dkey-114l24.2
ENSDARG00000097600	2.606882486	0.034461689	si:ch211-66h3.4
ENSDARG00000097615	5.566290146	1.34E-22	si:ch211-108d22.2
ENSDARG00000097653	-1.235767045	0.039248574	RNH1 (1 to many)
ENSDARG00000097721	-3.815942376	1.13E-08	si:dkey-234i14.21
ENSDARG00000097770	-8.991974452	1.89E-06	si:ch211-167j9.4
ENSDARG00000097932	-2.154294699	0.012702849	si:ch211-158m24.13
ENSDARG00000097959	8.832149376	5.11E-06	si:dkey-248g15.3
ENSDARG00000097963	-1.813240483	0.013755943	si:dkey-15k16.1
ENSDARG00000097974	-1.612068819	0.008322225	si:ch211-172e9.1
ENSDARG00000098030	-2.933998945	0.043028173	si:dkey-246m18.3
ENSDARG00000098103	-1.066290799	0.037580984	tefb
ENSDARG00000098306	2.859653026	0.049047778	si:dkey-82i20.1
ENSDARG00000098312	1.565883557	0.00035427	scarb2
ENSDARG00000098316	-7.892308907	0.000299133	si:ch211-128b10.8
ENSDARG00000098323	6.707190498	0.018185471	FO704889.1
ENSDARG00000098334	-4.732057141	0.008221354	exosc3
ENSDARG00000098347	-2.812965961	0.015824462	si:ch1073-181h11.4
ENSDARG00000098378	-1.415278705	0.006842943	si:ch211-7c8.2
ENSDARG00000098396	-2.434819049	0.002350433	LRG1 (1 to many)
ENSDARG00000098477	-1.48839358	0.033771469	tec
ENSDARG00000098586	1.633668038	0.037238078	zgc:194887
ENSDARG00000098591	1.722564614	5.65E-05	tubb2b
ENSDARG00000098646	1.578117112	0.00378208	mthfd2
ENSDARG00000098653	6.265047004	0.047687865	BX957252.1
ENSDARG00000098777	-1.152069855	0.027618557	AIM1L
ENSDARG00000098779	-9.791692044	3.71E-08	BX547930.1
ENSDARG00000098820	-1.647164849	0.013868131	ftr67
ENSDARG00000098849	1.171064685	0.006249426	SLC25A29 (1 to many)
ENSDARG00000099006	1.995502705	0.000307213	CABZ01029938.1
ENSDARG00000099091	-1.90664383	0.010063349	si:ch73-158n7.2
ENSDARG00000099138	1.955071742	0.000665469	btr29
ENSDARG00000099156	3.804780981	0.001116468	katnal1
ENSDARG00000099179	-2.993799168	8.24E-06	si:dkey-70n11.1
ENSDARG00000099203	2.473026508	1.92E-09	atp1b2a
ENSDARG00000099276	1.58304749	0.048555813	ugt5b3
ENSDARG00000099292	-6.716427608	0.022141455	CR847534.1
ENSDARG00000099315	1.332873407	0.002845893	nsdhl
ENSDARG00000099336	3.397416038	6.67E-05	mvda
ENSDARG00000099351	-4.782585913	1.52E-19	igfbp1a
ENSDARG00000099355	-2.18612124	3.00E-06	si:ch211-238e22.1
ENSDARG00000099384	-8.15741219	0.000110556	si:dkey-238k10.1
ENSDARG00000099482	6.903569545	0.006862493	BX569782.1
ENSDARG00000099506	-5.71450496	3.18E-07	CABZ01028770.1
ENSDARG00000099522	-7.80623766	0.000463481	si:ch73-252p3.1
ENSDARG00000099557	-2.572015446	0.047698272	si:ch211-189a15.6
ENSDARG00000099583	10.4217258	1.30E-09	CABZ01034082.1
ENSDARG00000099595	7.511767919	0.00073324	si:dkeyp-44d3.2
ENSDARG00000099606	9.298588415	3.41E-07	si:ch1073-73n18.1
ENSDARG00000099719	-2.442328179	2.94E-10	cdkn1d
ENSDARG00000099771	1.300782266	0.04764203	gne
ENSDARG00000099796	-2.654075788	0.01327156	si:dkey-285b23.3
ENSDARG00000099803	2.747251132	0.008065806	PIK3C2G
ENSDARG00000099839	-2.727955279	0.000116426	si:ch211-9d9.1
ENSDARG00000099843	-2.891684213	6.11E-10	nedd4a
ENSDARG00000099928	4.404211944	0.000584283	chrm5a
ENSDARG00000099980	-2.698656682	0.01235671	bpifcl
ENSDARG00000100095	8.398031956	1.90E-05	anxa1b
ENSDARG00000100131	-6.136522917	2.09E-06	si:dkey-173l11.6
ENSDARG00000100164	2.853440667	0.046954613	si:dkey-16p6.1
ENSDARG00000100190	6.676706951	0.018462725	MSLN (1 to many)
ENSDARG00000100223	6.853279402	0.00118777	GPA33 (1 to many)
ENSDARG00000100285	-9.414784854	2.61E-08	dnai2a
ENSDARG00000100332	3.646738391	0.022367666	CABZ01084942.1
ENSDARG00000100333	9.28762014	2.88E-07	FO818712.1
ENSDARG00000100375	-5.563675947	3.67E-05	timm23b
ENSDARG00000100406	-0.89029997	0.039797348	ITIH4 (1 to many)
ENSDARG00000100431	3.298789296	9.16E-05	spaca4l
ENSDARG00000100434	5.846903017	7.33E-08	znf1091
ENSDARG00000100442	-1.404623109	0.000529896	cfh
ENSDARG00000100449	4.982487496	0.01327156	si:busm1-71b9.3
ENSDARG00000100583	3.869989716	3.74E-10	hid1b
ENSDARG00000100654	-5.36000968	8.70E-22	si:dkey-207m2.4
ENSDARG00000100660	-1.101002818	0.023881784	ZC3HAV1 (1 to many)
ENSDARG00000100677	1.204595072	0.03270499	tmem205
ENSDARG00000100716	-2.540623054	0.000447712	si:dkey-285b23.4
ENSDARG00000100799	4.090084214	0.001557762	si:ch211-67o16.5
ENSDARG00000100826	-1.5346037	1.60E-05	hif1al
ENSDARG00000100939	-8.304509622	6.15E-05	CABZ01117603.1
ENSDARG00000100947	-3.212944249	0.034461689	mafk
ENSDARG00000100955	-9.228117608	1.30E-14	stk24a
ENSDARG00000101043	1.812403305	0.007105141	ppl
ENSDARG00000101062	2.990049487	1.39E-05	fdft1
ENSDARG00000101139	1.004849839	0.036666209	agpat2
ENSDARG00000101176	-1.920070708	0.007838561	ugt1b7
ENSDARG00000101181	4.761403843	0.017621223	s100w
ENSDARG00000101190	2.909683537	0.009596357	cyp2k8
ENSDARG00000101199	-1.298183463	0.000660813	rbp4
ENSDARG00000101207	-6.404136496	8.52E-05	or109-11
ENSDARG00000101281	-2.509725232	0.006271786	CORIN
ENSDARG00000101312	3.26425553	0.001748086	si:dkey-31n13.4
ENSDARG00000101347	1.637779889	0.002463749	WDR77
ENSDARG00000101436	-6.976834461	0.013868131	si:ch211-217g15.9
ENSDARG00000101479	-2.764587871	0.001647154	BX908782.3
ENSDARG00000101495	-1.450476955	0.030364123	ugt5b2
ENSDARG00000101598	3.69287321	3.62E-06	si:ch211-215p11.1
ENSDARG00000101642	7.301607948	0.000238254	si:ch211-155m12.1
ENSDARG00000101687	-1.897232464	0.008705644	MAP4 (1 to many)
ENSDARG00000101689	5.498372937	6.11E-10	si:dkey-16p6.1
ENSDARG00000101695	2.128780604	0.001109087	si:dkey-26m3.3
ENSDARG00000101759	3.205141556	6.89E-11	homer1b
ENSDARG00000101791	-3.751787579	0.049128766	ccbl2
ENSDARG00000101824	2.737343017	0.035540841	si:ch1073-366l7.1
ENSDARG00000101858	-1.222766084	0.001109925	DST (1 to many)
ENSDARG00000101890	-1.326648643	0.000445982	pigr
ENSDARG00000101893	-1.834652678	0.001031539	si:dkey-114d20.2
ENSDARG00000101990	6.792846239	0.011286126	CU571315.3
ENSDARG00000101992	-2.738108554	0.00044605	si:dkey-238k10.3
ENSDARG00000102057	6.748123731	0.012196579	si:ch73-329n5.2
ENSDARG00000102125	2.38327171	0.00319412	IQSEC2 (1 to many)
ENSDARG00000102151	-6.933802301	0.01066638	si:ch211-249o11.5
ENSDARG00000102160	-7.809005612	0.000442876	si:dkeyp-61b2.1
ENSDARG00000102291	-1.062879923	0.049180685	eef1da
ENSDARG00000102335	5.590660623	4.05E-07	ano1
ENSDARG00000102409	5.950512885	0.000715831	si:ch211-67o16.4
ENSDARG00000102437	-5.434781651	0.002185365	BX321875.2
ENSDARG00000102483	-2.386665943	0.005827918	NUMA1
ENSDARG00000102602	-2.172851135	3.77E-05	si:ch211-220m17.4
ENSDARG00000102632	-0.886295852	0.041257681	ubc
ENSDARG00000102668	4.891294558	4.92E-08	slc16a5b
ENSDARG00000102795	-2.19576608	0.002470916	tob2
ENSDARG00000102858	-7.875660315	0.000603441	CD200 (1 to many)
ENSDARG00000102889	1.545331163	0.00171106	15-Sep
ENSDARG00000103025	4.886916922	0.000967179	hmgcs1
ENSDARG00000103138	4.73550887	0.028724288	znf1130
ENSDARG00000103143	5.395515879	0.002004043	si:dkey-19c16.12
ENSDARG00000103187	2.767488827	1.32E-06	syce2
ENSDARG00000103189	6.503700027	0.003131828	znf1088
ENSDARG00000103199	7.808444054	0.000303792	si:dkey-247k7.2
ENSDARG00000103226	2.467502217	0.000654675	dhcr7
ENSDARG00000103277	-4.432124582	0.000971837	cyp24a1
ENSDARG00000103285	-8.188709504	5.66E-06	CCDC134 (1 to many)
ENSDARG00000103306	2.118277723	0.001289914	si:dkey-27n6.9
ENSDARG00000103347	-4.41606547	0.018146764	cyp2aa3
ENSDARG00000103369	1.538931568	0.022169513	taldo1
ENSDARG00000103380	2.748813056	0.010509243	LPIN1 (1 to many)
ENSDARG00000103459	6.607721364	0.002244514	EVPL (1 to many)
ENSDARG00000103504	-1.638752186	0.002619318	si:dkey-97i18.6
ENSDARG00000103522	2.760195116	0.000640282	GRAMD3
ENSDARG00000103590	-4.200387979	6.56E-26	cyp2aa6
ENSDARG00000103595	7.866872372	0.000226497	sfxn5a
ENSDARG00000103614	-1.586901878	0.00759198	pemt
ENSDARG00000103658	-1.206820273	0.037238078	hivep1
ENSDARG00000103659	-3.053392551	0.004472024	bco1l
ENSDARG00000103692	-3.142276325	0.001400976	p4ha3
ENSDARG00000103711	-2.43381917	0.000502583	CASKIN2 (1 to many)
ENSDARG00000103722	3.998170722	0.002870384	HIST1H2BA (1 to many)
ENSDARG00000103744	-5.449481973	2.49E-05	HACD1
ENSDARG00000103754	-1.911739485	0.029302172	aspm
ENSDARG00000103760	9.054307855	6.02E-64	cfhl2
ENSDARG00000103826	-3.455020737	0.001356917	gpib
ENSDARG00000103846	1.751309466	0.000620082	hspa5
ENSDARG00000103859	-2.82721087	0.008001977	KRTCAP2 (1 to many)
ENSDARG00000103864	-7.46477403	0.00161269	CABZ01117436.1
ENSDARG00000103947	-6.9959039	0.000865847	znf1028
ENSDARG00000104016	9.195384309	3.68E-06	LGALS7B
ENSDARG00000104075	-10.1218632	7.83E-09	BX323854.5
ENSDARG00000104109	7.693119249	0.00044605	CU855711.2
ENSDARG00000104172	-2.051388108	0.000342373	diabloa
ENSDARG00000104174	8.762343383	8.79E-06	CABZ01055168.1
ENSDARG00000104203	-2.136353759	0.001003328	ugt5b5p
ENSDARG00000104205	-1.05354464	0.022456887	cfhl3
ENSDARG00000104261	7.066785827	0.007218474	CABZ01111729.1
ENSDARG00000104293	-5.343695912	1.86E-07	mhc1zka
ENSDARG00000104295	-3.320573249	8.38E-07	arhgap21a
ENSDARG00000104380	-2.478762115	0.033274624	si:dkey-238k10.2
ENSDARG00000104412	3.008384338	0.003405688	si:dkey-72l17.5
ENSDARG00000104418	-2.643961231	0.000148874	guca2b
ENSDARG00000104495	-1.842618182	0.009596357	pltp
ENSDARG00000104540	12.00658249	0.000217701	cyp2aa4
ENSDARG00000104611	-2.970738663	0.002354279	zgc:173517
ENSDARG00000104613	0.90520621	0.039797348	si:dkey-15h8.1
ENSDARG00000104693	-1.335556521	0.047391851	il6st
ENSDARG00000104718	-4.81005932	1.49E-10	si:ch1073-181h11.5
ENSDARG00000104789	1.108406258	0.016365423	KIAA0141
ENSDARG00000104806	-1.680403903	0.001207558	fbxw11a
ENSDARG00000104832	-7.050610964	0.007878127	TLR8 (1 to many)
ENSDARG00000104839	3.539513038	0.038701974	mansc1
ENSDARG00000104841	1.22065955	0.003160801	JMJD8
ENSDARG00000104904	-2.741173837	0.005514112	si:ch73-221f6.1
ENSDARG00000104918	4.40189679	0.009715671	si:ch211-196f19.1
ENSDARG00000105027	-2.965358288	4.52E-08	CABZ01011067.1
ENSDARG00000105033	-7.493244786	0.001613147	BX897691.1
ENSDARG00000105088	-11.35479196	1.27E-11	tenm4
ENSDARG00000105096	-6.505663331	0.037819172	si:ch1073-67j19.1
ENSDARG00000105104	2.841359196	1.37E-05	si:dkey-223p19.1
ENSDARG00000105117	-1.198748965	0.027385592	sdad1
ENSDARG00000105212	4.667929697	5.66E-28	cfhl1
ENSDARG00000105249	-1.799296343	0.037175185	ROCK2 (1 to many)
ENSDARG00000105265	-3.393095918	3.63E-12	ENDOD1
ENSDARG00000105494	-3.160557844	1.48E-08	si:ch211-113d11.8
