## Supplementary material for "Arsenite methyltransferase 3 regulates hepatic energy metabolism which dictates the hepatic response to arsenic exposure": Table S5

### Sheet: Sheet1
Table S5: TCA Cycle List
Zebrafish gene stable ID	Zebrafish gene name	Gene stable ID	Gene name
ENSDARG00000033134	ndufaf7	ENSG00000003509	NDUFAF7
ENSDARG00000058463	ndufab1a	ENSG00000004779	NDUFAB1
ENSDARG00000014915	ndufab1b	ENSG00000004779	NDUFAB1
ENSDARG00000020876	pdk2a	ENSG00000005882	PDK2
ENSDARG00000059054	pdk2b	ENSG00000005882	PDK2
ENSDARG00000052304	uqcrc1	ENSG00000010256	UQCRC1
ENSDARG00000028546	ndufs1	ENSG00000023228	NDUFS1
ENSDARG00000093448	mpc1	ENSG00000060762	MPC1
ENSDARG00000103364	cs	ENSG00000062485	CS
ENSDARG00000019332	ndufb4	ENSG00000065518	NDUFB4
ENSDARG00000023648	idh3g	ENSG00000067829	IDH3G
ENSDARG00000016721	sdha	ENSG00000073578	SDHA
ENSDARG00000060500	l2hgdh	ENSG00000087299	L2HGDH
ENSDARG00000045490	ndufb2	ENSG00000090266	NDUFB2
ENSDARG00000109774	FH	ENSG00000091483	FH
ENSDARG00000019404	atp5f1d	ENSG00000099624	ATP5F1D
ENSDARG00000033789	ndufb7	ENSG00000099795	NDUFB7
ENSDARG00000007294	aco2	ENSG00000100412	ACO2
ENSDARG00000027984	gstz1	ENSG00000100577	GSTZ1
ENSDARG00000061629	ndufaf5	ENSG00000101247	NDUFAF5
ENSDARG00000044753	idh3b	ENSG00000101365	IDH3B
ENSDARG00000009250	etfb	ENSG00000105379	ETFB
ENSDARG00000076360	rpl37	ENSG00000106603	COA1
		ENSG00000109390	NDUFC1
ENSDARG00000051756	pdhx	ENSG00000110435	PDHX
ENSDARG00000051986	ndufs8a	ENSG00000110717	NDUFS8
ENSDARG00000070083	atp5f1b	ENSG00000110955	ATP5F1B
ENSDARG00000071076	ldhbb	ENSG00000111716	LDHB
ENSDARG00000019644	ldhba	ENSG00000111716	LDHB
ENSDARG00000054588	cox6a2	ENSG00000111775	COX6A1
ENSDARG00000009473	ppardb	ENSG00000112033	PPARD
ENSDARG00000044525	pparda	ENSG00000112033	PPARD
ENSDARG00000023536	nnt	ENSG00000112992	NNT
ENSDARG00000053466	timmdc1	ENSG00000113845	TIMMDC1
ENSDARG00000074552	ndufs7	ENSG00000115286	NDUFS7
ENSDARG00000054907	cox7a2l	ENSG00000115944	COX7A2L
ENSDARG00000011553	atp5pb	ENSG00000116459	ATP5PB
ENSDARG00000075768	sdhb	ENSG00000117118	SDHB
ENSDARG00000092713		ENSG00000117118	SDHB
ENSDARG00000075709	ndufb3	ENSG00000119013	NDUFB3
ENSDARG00000058041	ndufa8	ENSG00000119421	NDUFA8
ENSDARG00000014230	dlst	ENSG00000119689	DLST
ENSDARG00000077859	ndufaf4	ENSG00000123545	NDUFAF4
		ENSG00000124172	ATP5F1E
ENSDARG00000068978	glo1	ENSG00000124767	GLO1
ENSDARG00000036329	ndufa1	ENSG00000125356	NDUFA1
ENSDARG00000012072	dmac2l	ENSG00000125375	DMAC2L
		ENSG00000126267	COX6B1
ENSDARG00000024317	trap1	ENSG00000126602	TRAP1
ENSDARG00000104537	cox7c	ENSG00000127184	COX7C
		ENSG00000127540	UQCR11
ENSDARG00000039346	ndufa5	ENSG00000128609	NDUFA5
ENSDARG00000062834	ecsit	ENSG00000130159	ECSIT
ENSDARG00000013333	ndufa10	ENSG00000130414	NDUFA10
ENSDARG00000032970	cox4i1	ENSG00000131143	COX4I1
		ENSG00000131174	COX7B
ENSDARG00000021984	ndufa2	ENSG00000131495	NDUFA2
ENSDARG00000101251	ldha	ENSG00000134333	LDHA
		ENSG00000135390	ATP5MC2
ENSDARG00000113254	COX5B	ENSG00000135940	COX5B
ENSDARG00000015978	COX5B	ENSG00000135940	COX5B
ENSDARG00000068738	cox5b2	ENSG00000135940	COX5B
ENSDARG00000005359	sucla2	ENSG00000136143	SUCLA2
ENSDARG00000070824	ndufb5	ENSG00000136521	NDUFB5
ENSDARG00000025549	ndufaf1	ENSG00000137806	NDUFAF1
ENSDARG00000094312	ndufa9b	ENSG00000139180	NDUFA9
ENSDARG00000070723	ndufa9a	ENSG00000139180	NDUFA9
ENSDARG00000101631	etfa	ENSG00000140374	ETFA
ENSDARG00000071691	uqcrc2b	ENSG00000140740	UQCRC2
ENSDARG00000028889	ndufb10	ENSG00000140990	NDUFB10
ENSDARG00000024478	mpc2	ENSG00000143158	MPC2
ENSDARG00000037679	MPC2	ENSG00000143158	MPC2
ENSDARG00000038608	sdhc	ENSG00000143252	SDHC
ENSDARG00000056583	ndufs6	ENSG00000145494	NDUFS6
ENSDARG00000043371	mdh2	ENSG00000146701	MDH2
ENSDARG00000043467	ndufb11	ENSG00000147123	NDUFB11
ENSDARG00000053518	adhfe1	ENSG00000147576	ADHFE1
ENSDARG00000041314	ndufb9	ENSG00000147684	NDUFB9
ENSDARG00000015918	dlat	ENSG00000150768	DLAT
ENSDARG00000102115	ndufc2	ENSG00000151366	NDUFC2
ENSDARG00000054821	nubpl	ENSG00000151413	NUBPL
ENSDARG00000010149	atp5fa1	ENSG00000152234	ATP5F1A
ENSDARG00000017775	atp5mc3a	ENSG00000154518	ATP5MC3
ENSDARG00000089853	si:dkey-22n8.3	ENSG00000154723	ATP5PF
ENSDARG00000014313	atp5pf	ENSG00000154723	ATP5PF
ENSDARG00000077967	si:ch211-140m22.7	ENSG00000154723	ATP5PF
ENSDARG00000053652	ndufaf6	ENSG00000156170	NDUFAF6
ENSDARG00000011146	uqcrb	ENSG00000156467	UQCRB
ENSDARG00000007526	ndufs2	ENSG00000158864	NDUFS2
		ENSG00000159199	ATP5MC1
ENSDARG00000090389	ndufv3	ENSG00000160194	NDUFV3
ENSDARG00000037551	pm20d1.1	ENSG00000162877	PM20D1
ENSDARG00000062096	pm20d1.2	ENSG00000162877	PM20D1
ENSDARG00000052712	suclg1	ENSG00000163541	SUCLG1
ENSDARG00000069286	ndufaf2	ENSG00000164182	NDUFAF2
ENSDARG00000052840	ndufs4	ENSG00000164258	NDUFS4
ENSDARG00000029064	uqcrq	ENSG00000164405	UQCRQ
		ENSG00000164919	COX6C
ENSDARG00000076308	pdp1	ENSG00000164951	PDP1
ENSDARG00000037259	ndufb6	ENSG00000165264	NDUFB6
ENSDARG00000045514	atp5f1c	ENSG00000165629	ATP5F1C
ENSDARG00000010113	ndufb8	ENSG00000166136	NDUFB8
ENSDARG00000030278	idh3a	ENSG00000166411	IDH3A
		ENSG00000166796	LDHC
		ENSG00000166800	LDHAL6A
ENSDARG00000011841	atp5l	ENSG00000167283	ATP5MG
ENSDARG00000036438	ndufv1	ENSG00000167792	NDUFV1
ENSDARG00000098355	atp5pd	ENSG00000167863	ATP5PD
ENSDARG00000021346	pdhb	ENSG00000168291	PDHB
ENSDARG00000006290	ndufs5	ENSG00000168653	NDUFS5
ENSDARG00000068940	atp5meb	ENSG00000169020	ATP5ME
ENSDARG00000078113	atp5mea	ENSG00000169020	ATP5ME
ENSDARG00000007745	uqcrfs1	ENSG00000169021	UQCRFS1
ENSDARG00000041400	ndufa3	ENSG00000170906	NDUFA3
ENSDARG00000014506	tmem126a	ENSG00000171204	TMEM126B
ENSDARG00000038834	etfdh	ENSG00000171503	ETFDH
		ENSG00000171989	LDHAL6B
		ENSG00000172115	CYCS
ENSDARG00000019881	bsg	ENSG00000172270	BSG
ENSDARG00000044914	suclg2	ENSG00000172340	SUCLG2
ENSDARG00000058571	pdp2	ENSG00000172840	PDP2
ENSDARG00000059128	uqcrh	ENSG00000173660	UQCRH
ENSDARG00000042777	ndufa11	ENSG00000174886	NDUFA11
ENSDARG00000095273	cox8a	ENSG00000176340	COX8A
ENSDARG00000055620	acad9	ENSG00000177646	ACAD9
ENSDARG00000112931	ndufaf3	ENSG00000178057	NDUFAF3
ENSDARG00000013044	ndufv2	ENSG00000178127	NDUFV2
ENSDARG00000099663	cox5ab	ENSG00000178741	COX5A
ENSDARG00000088383	cox5aa	ENSG00000178741	COX5A
ENSDARG00000038075	cyc1	ENSG00000179091	CYC1
ENSDARG00000031657	fahd1	ENSG00000180185	FAHD1
ENSDARG00000060210	d2hgdh	ENSG00000180902	D2HGDH
ENSDARG00000003795	idh2	ENSG00000182054	IDH2
ENSDARG00000087456	NDUFB1	ENSG00000183648	NDUFB1
ENSDARG00000104517	uqcr10	ENSG00000184076	UQCR10
ENSDARG00000042469	ndufa12	ENSG00000184752	NDUFA12
ENSDARG00000109974	tmem186	ENSG00000184857	TMEM186
ENSDARG00000038028	ndufa6	ENSG00000184983	NDUFA6
ENSDARG00000098584	CABZ01102240.1	ENSG00000186010	NDUFA13
ENSDARG00000035127	rxrab	ENSG00000186350	RXRA
ENSDARG00000057737	rxraa	ENSG00000186350	RXRA
ENSDARG00000056108	ndufa4	ENSG00000189043	NDUFA4
ENSDARG00000099499	ndufa4l	ENSG00000189043	NDUFA4
ENSDARG00000055712	sdhda	ENSG00000204370	SDHD
ENSDARG00000030139	sdhdb	ENSG00000204370	SDHD
ENSDARG00000045132	vdac1	ENSG00000213585	VDAC1
ENSDARG00000015385	ndufs3	ENSG00000213619	NDUFS3
ENSDARG00000063882	cox19	ENSG00000240230	COX19
		ENSG00000241468	ATP5MF
ENSDARG00000001788	atp5po	ENSG00000241837	ATP5PO
ENSDARG00000036684	ndufa7	ENSG00000267855	NDUFA7
		ENSG00000272765	NDUFA6
		ENSG00000273397	NDUFA6
		ENSG00000273642	NDUFA3
		ENSG00000274359	NDUFA3
		ENSG00000275605	NDUFA3
		ENSG00000275724	NDUFA3
		ENSG00000276061	NDUFA3
		ENSG00000276220	NDUFA3
		ENSG00000276766	NDUFA3
		ENSG00000277365	NDUFA6
		ENSG00000277722	NDUFA3
		ENSG00000278365	NDUFA3
		ENSG00000281013	NDUFA6
		ENSG00000283447	NDUFS1
		ENSG00000285387	NDUFS3
		ENSG00000288299	LDHA
